# WDR2 regulates the orphan kinesin KIN-G to promote hook complex and Golgi biogenesis in *Trypanosoma brucei*

**DOI:** 10.1101/2025.01.29.635568

**Authors:** Qing Zhou, Huiqing Hu, Ziyin Li

## Abstract

The flagellum in *Trypanosoma brucei* plays crucial roles in cell locomotion, cell morphogenesis, and cell division, and its inheritance depends on the faithful duplication of multiple flagellum-associated structures. One of such cytoskeletal structures is a hairpin-like structure termed the hook complex composed of a fishhook-like structure and a centrin arm structure, whose cellular functions remain poorly understood. We recently identified KIN-G, an orphan kinesin that promotes hook complex and Golgi biogenesis. Here we report a WD40 repeats-containing protein named WDR2, which interacts with and regulates KIN-G. WDR2 co-localizes with KIN-G at the centrin arm, and knockdown of WDR2 disrupts hook complex integrity and morphology, inhibits flagellum attachment zone elongation and flagellum positioning, and eventually arrests cytokinesis. Knockdown of WDR2 also disrupts the maturation of the centrin arm-associated Golgi, thereby impairing Golgi biogenesis. WDR2 interacts with KIN-G via its N-terminal unknown motifs, the middle domain containing a coiled coil and a PB1 motif, and the C-terminal WD40 domain, and targets KIN-G to its subcellular location. These results uncover a regulatory role for WDR2 in recruiting KIN-G to regulate hook complex and Golgi biogenesis, thereby impacting flagellum inheritance and cell division plane positioning.
