## Supplemental Table S1 for "WDR2 regulates the orphan kinesin KIN-G to promote hook complex and Golgi biogenesis in *Trypanosoma brucei*"

### Sheet: Sheet1
Supplemental Table S1. Proximity proteins of KIN-G and WDR2 identified by BioID.
TriTrypDB Accession #	KIN-G BioID			WDR2 BioID				Protein name	Localization
	Mascot Score	Log2		Mascot Score	Log2
Tb927.6.1770	2086	11.0265		442	8.7879			KIN-G	centrin arm
Tb927.7.4700	860	9.74819		22580	14.4628			WDR2	centrin arm
Tb927.10.3010	276	8.10852		533	9.05799			Hypo. 1	hook complex
Tb927.10.1450	151	7.2384		162	7.33985			CAAP1	Golgi
Tb927.8.7060	138	7.10852		142	7.14975			Hypo. 2	hook complex
Tb927.10.850	55	5.78136		109	6.76818			Hypo. 3	hook complex
Tb927.8.1080	54	5.75489		21	4.39232			TbCentrin2	hook complex
Tb927.11.8950	37	5.20945		41	5.35755			TbLRRP1	hook complex
Tb927.7.3410	33	5.04439						TbCentrin4	centrin arm
Tb927.10.8820	29	4.85798		624	9.2854			TbSmee1	hook complex shank
Tb927.8.7800	20	4.32193						Hypo. 4	hook complex
Tb927.7.5610				558	9.12412			Hypo. 5	hook complex
Tb927.10.15080				434	8.76155			WDR1	centrin arm; basal body
Tb927.5.2460				157	7.29462			Hypo. 6	hook complex
Tb927.7.7000				102	6.67243			Hypo. 7	hook complex
Tb927.4.4180	517	9.01402		149	7.21917			Hypo.8	MtQ
Tb927.11.14650	30	4.90689						Hypo.9	MtQ
Tb927.8.8160	28	4.80735		33	5.04439			Hypo.10	MtQ
Tb927.10.250	23	4.52356						Hypo.11	MtQ
Tb927.9.6160	21	4.39232						NHL1	MtQ
Tb927.7.3330	318	8.31288		96	6.58496			FAZ10	FAZ
Tb927.10.14320	152	7.24793		364	8.50779			FAZ9	FAZ
Tb927.9.13820	105	6.71425		116	6.85798			KMP11-3	FAZ
Tb927.4.5340	90	6.49185		40	5.32193			FAZ11	FAZ
Tb927.7.2330	64	6							FAZ
Tb927.10.8830	62	5.9542						FAZ5	FAZ
Tb927.4.2080	61	5.93074						CC2D	FAZ
Tb927.11.11480	52	5.70044		40	5.32193				FAZ
Tb927.1.4310	29	4.85798		1576	10.6221			FAZ2	FAZ
Tb927.10.5870	28	4.80735						FAZ25	FAZ
Tb927.3.3300	27	4.75489						FAZ19	FAZ
Tb927.10.15390	26	4.70044						FAZ7	FAZ
Tb927.4.3740	23	4.52356						FAZ1	FAZ
Tb927.10.2880				691	9.43254			FAZ26	FAZ
Tb927.10.9700				197	7.62205			FAZ22	FAZ
Tb927.11.3280	23	4.52356						KIN13-5	New FAZ tip
Tb927.8.4950	87	6.44294		117	6.87036			KLIF	New FAZ tip; furrow
Tb927.11.2410	133	7.05528		54	5.75489				Flagellum; FPC
Tb927.7.7220	94	6.55459		120	6.90689				FPC
Tb927.7.3550	766	9.5812		2595	11.3415			WCB	Cytoskeleton
Tb927.10.8940	306	8.25739		1092	10.0928			KH1	Cytoskeleton
Tb927.7.2640	293	8.19476		333	8.37938			CAP51	Cytoskeleton
Tb10.v4.0053	237	7.88874		303	8.24317				Cytoskeleton
Tb927.10.15760	142	7.14975		29	4.85798			CAP36	Cytoskeleton
Tb927.7.3440	139	7.11894		36	5.16993			CAP27	Cytoskeleton
Tb927.3.1010	101	6.65821		105	6.71425			CAP64	Cytoskeleton
Tb11.1380 (Tb927.11.1840)	90	6.49185		110	6.78136			CAP46	Cytoskeleton
Tb927.11.2610	82	6.35755		36	5.16993			CAP50	Cytoskeleton
Tb927.9.6920	60	5.90689		102	6.67243			CAP41	Posterior cytoskeleton
Tb927.9.11540	58	5.85798						PAVE2	Posterior cytoskeleton
Tb927.7.6790	37	5.20945		34	5.08746				Posterior cytoskeleton
Tb927.11.17000	35	5.12928		34	5.08746			TbAIR9	Cytoskeleton
Tb927.11.6810	30	4.90689		97	6.59991				Cytoskeleton
Tb927.1.3310	28	4.80735							Cytoskeleton
Tb927.6.5070	28	4.80735						CAP46	Cytoskeleton
Tb927.4.1300	25	4.64386		157	7.29462			CAP42	Cytoskeleton
Tb927.11.13270	24	4.58496							Cytoskeleton
Tb927.8.2030	21	4.39232		21	4.39232			PAVE1	Cytoskeleton
Tb927.11.10760				87	6.44294			KIN-D	Cytoskeleton
