## Supplemental Table S2 for "WDR2 regulates the orphan kinesin KIN-G to promote hook complex and Golgi biogenesis in *Trypanosoma brucei*"

### Sheet: Sheet1
Supplemental Table S2. Mass spectrometry analysis of the phosphorylated KIN-G band pulled down by WT WDR2
Accession	Description	Score	Coverage	# Proteins	# Unique Peptides	# Peptides	# PSMs	# AAs	MW [kDa]	calc. pI
Tb927.6.1770	kinesin, putative|Trypanosoma brucei|chr 6|||Manual	284.705	49.68	1	28	28	138	628	69.3665	7.1665
	A2	Sequence	# PSMs	# Proteins	# Protein Groups	Protein Group Accessions	Modifications	ΔCn	q-Value	PEP	XCorr	Charge	MH+ [Da]	ΔM [ppm]	RT [min]	# Missed Cleavages
	High	VVAALTESGSQHAPFR	7	1	1	Tb927.6.1770		0	0	1.015e-05	3.57679	2	1669.86	-0.628601	49.3949	0
	High	GDVVLVTEASGASIER	6	1	1	Tb927.6.1770		0	0	4.878e-05	3.41076	2	1602.83	-0.843788	54.0914	0
	High	VFDPEcTQQTIYNEVAR	4	1	1	Tb927.6.1770	C6(Carbamidomethyl)	0	0	7.607e-06	3.39615	2	2069.96	-0.231495	59.2	0
	High	ANNEPVIALQGR	13	1	1	Tb927.6.1770		0	0	0.000107	3.04383	2	1281.69	-1.01151	50.1924	0
	High	TFTISNNDPEKPGVLQQSLR	1	1	1	Tb927.6.1770		0	0	1.747e-05	2.97405	3	2244.16	-0.716434	54.1288	0
	High	GAVDAAFDGQHGVLFVYGQTGSGK	2	1	1	Tb927.6.1770		0	0	4.569e-05	2.9508	3	2381.15	-0.524218	59.3249	0
	High	VTELSIDNAK	13	1	1	Tb927.6.1770		0	0	0.02016	2.94983	2	1089.58	-2.03536	47.3191	0
	High	KVESYEDcLK	9	1	1	Tb927.6.1770	C8(Carbamidomethyl)	0	0	0.003961	2.86049	2	1270.6	-1.62461	44.4495	1
	High	VVAALtESGSQHAPFRESK	1	1	1	Tb927.6.1770	T6(Phospho)	0	0	0.002932	2.80876	3	2093.99	-6.04851	48.0118	1
	High	VELAQFLALEK	1	1	1	Tb927.6.1770		0	0	0.005872	2.76807	2	1260.72	-0.665938	64.6664	0
	High	LVVcDLAGSER	11	1	1	Tb927.6.1770	C4(Carbamidomethyl)	0	0	8.568e-05	2.63291	2	1218.61	-1.98013	51.1165	0
	High	SHTVFNFNLTR	2	1	1	Tb927.6.1770		0	0	0.001158	2.57912	2	1335.68	-1.08456	57.058	0
	High	ILTSENDMLR	6	1	1	Tb927.6.1770		0	0	0.0009651	2.47802	2	1191.6	-1.06968	51.1731	0
	High	VVAALtESGSQHAPFR	3	1	1	Tb927.6.1770	T6(Phospho)	0	0	0.0009181	2.42901	2	1749.82	-5.91456	51.9903	0
	High	VKTVDLSSAK	1	1	1	Tb927.6.1770		0	0	0.03309	2.36803	2	1047.6	-0.196309	40.5199	1
	High	TLETALSEER	12	1	1	Tb927.6.1770		0	0	0.001165	2.31264	2	1148.58	-1.18474	50.2782	0
	High	GGTFNNLVcDPSDPQR	3	1	1	Tb927.6.1770	C9(Carbamidomethyl)	0	0	0.002045	2.28775	2	1776.8	-0.761711	52.1793	0
	High	VFDPEctQQTIYNEVAR	4	1	1	Tb927.6.1770	C6(Carbamidomethyl); T7(Phospho)	0	0	0.002357	2.24998	2	2149.91	-5.68411	58.9943	0
	High	GGtFNNLVcDPSDPQR	2	1	1	Tb927.6.1770	T3(Phospho); C9(Carbamidomethyl)	0	0	0.03153	2.24314	2	1856.75	-5.08008	54.0241	0
	High	TVDLSSAK	4	1	1	Tb927.6.1770		0	0	0.006042	2.22145	2	820.44	-1.14474	40.457	0
	High	tLETALSEER	4	1	1	Tb927.6.1770	T1(Phospho)	0	0	0.0549	2.21041	2	1228.54	-8.18061	51.9818	0
	High	ILTSENDmLR	5	1	1	Tb927.6.1770	M8(Oxidation)	0	0	0.02083	2.20671	2	1207.6	-1.19134	45.9932	0
	High	VVAALTESGSQHAPFRESK	1	1	1	Tb927.6.1770		0	0	0.0489	2.18499	3	2014.03	-2.21665	46.0058	1
	High	ILtSENDMLR	1	1	1	Tb927.6.1770	T3(Phospho)	0	0	0.01998	2.1386	2	1271.56	-8.02807	55.3482	0
	High	VtELSIDNAK	2	1	1	Tb927.6.1770	T2(Phospho)	0	0	0.03664	2.08228	2	1169.54	-7.86474	50.1714	0
	High	TSLANHLEK	4	1	1	Tb927.6.1770		0	0	0.02683	2.04635	2	1012.54	0.12213	41.0008	0
	High	tSLANHLEK	2	1	1	Tb927.6.1770	T1(Phospho)	0	0	0.05534	1.94298	2	1092.5	-9.01372	46.5463	0
	High	VESYEDcLK	1	1	1	Tb927.6.1770	C7(Carbamidomethyl)	0	0	0.05329	1.93404	2	1142.5	-0.632081	46.7865	0
	High	IQLGPEGR	4	1	1	Tb927.6.1770		0	0	0.06474	1.81354	2	869.483	-1.04829	45.7659	0
	High	ALYYQLLADLDSKNDR	1	1	1	Tb927.6.1770		0	0	0.07081	1.7463	2	1897.97	1.36139	63.5805	1
	High	KVEsYEDcLK	1	1	1	Tb927.6.1770	S4(Phospho); C8(Carbamidomethyl)	0	0	0.03199	1.71812	2	1350.55	-7.78161	47.5893	1
	High	NISVFLR	1	1	1	Tb927.6.1770		0	0	0.0653	1.35518	2	848.498	-0.950888	58.3369	0
	Medium	HEILDYK	1	1	1	Tb927.6.1770		0	0.022	0.09655	2.61906	2	917.472	-0.495598	45.5858	0
	Medium	NKVNVLAQK	1	1	1	Tb927.6.1770		0	0.022	0.09839	2.38995	2	1013.61	-0.0949866	40.3749	1
	Medium	TLDEATHINGSLLVLGK	1	1	1	Tb927.6.1770		0	0.022	0.09738	2.36423	2	1780.98	-0.49496	58.256	0
	Medium	LDADLKR	1	1	1	Tb927.6.1770		0	0.036	0.1088	1.90191	2	830.472	-0.760521	38.7826	1
	Medium	RGTPSSGLSQSINVGDAYLQEQLDK	1	1	1	Tb927.6.1770		0	0.043	0.1216	3.26341	3	2663.33	0.352135	60.2816	1
	Medium	VNVLAQK	1	1	1	Tb927.6.1770		0	0.043	0.1172	1.8506	2	771.472	-0.967092	43.2737	0
Tb11.01.3110	heat shock protein 70|Trypanosoma brucei|chr 11|||Manual	51.092	26.38	3	15	17	24	690	75.3196	6.37939
	A2	Sequence	# PSMs	# Proteins	# Protein Groups	Protein Group Accessions	Modifications	ΔCn	q-Value	PEP	XCorr	Charge	MH+ [Da]	ΔM [ppm]	RT [min]	# Missed Cleavages
	High	IINEPTAAAIAYGLDK	3	2	1	Tb11.01.3110		0	0	2.963e-05	3.82295	2	1659.89	-0.355674	59.8531	0
	High	VEIIANDQGNR	3	2	1	Tb11.01.3110		0	0	0.0004358	2.56814	2	1228.63	-1.39255	43.9847	0
	High	NQIVITNDKGR	1	1	1	Tb11.01.3110		0	0	0.009745	2.50104	3	1257.69	-0.815164	40.553	1
	High	NQVAmNPTNTVFDAK	1	2	2	Tb927.7.710 ;Tb11.01.3110	M5(Oxidation)	0	0	0.0006031	2.4139	2	1665.79	-0.273654	49.521	0
	High	AVVTVPAYFNDSQR	2	3	2	Tb927.7.710 ;Tb11.01.3110		0	0	0.0008267	2.38543	2	1566.79	-0.828943	56.5701	0
	High	DAGTIAGLEVLR	1	2	1	Tb11.01.3110		0	0	0.02221	2.37417	2	1214.67	-0.605865	59.9833	0
	High	TTPSYVAFTDSER	2	1	1	Tb11.01.3110		0	0	0.0003086	2.26064	2	1473.68	-0.956514	52.7868	0
	High	EVAESYLGK	1	1	1	Tb11.01.3110		0	0	0.07291	2.25444	2	995.505	0.0621445	46.5561	0
	High	GDDKPVIQVQFR	1	1	1	Tb11.01.3110		0	0	0.07365	2.20397	3	1401.75	-1.67066	51.8099	0
	High	NTINDPNVAGK	2	1	1	Tb11.01.3110		0	0	0.002628	2.00967	2	1142.58	-0.708982	40.1515	0
	High	FSDSVVQSDMK	1	2	1	Tb11.01.3110		0	0	0.005491	1.94751	2	1242.57	0.0361917	48.2604	0
	High	GTLQPVER	1	1	1	Tb11.01.3110		0	0	0.03543	1.88961	2	899.494	-0.60721	41.072	0
	High	NQIVITNDK	1	1	1	Tb11.01.3110		0	0	0.04532	1.87659	2	1044.57	-0.383448	43.0616	0
	High	NTTIPTKK	1	2	1	Tb11.01.3110		0	0	0.05653	1.83239	2	902.53	-0.434705	34.0344	1
	High	AVHDVVLVGGSTR	1	1	1	Tb11.01.3110		0	0.006	0.08171	2.60978	2	1309.72	-1.40085	46.3171	0
	Medium	NGLENYAFSMK	1	1	1	Tb11.01.3110		0	0.036	0.1082	1.73364	2	1273.59	-1.93182	57.6332	0
	Medium	DLSSNLR	1	1	1	Tb11.01.3110		0	0.036	0.1131	1.4316	2	804.42	-0.953047	44.5761	0
Tb10.61.2130	ATP-dependent DEAD/H RNA helicase, putative|Trypanosoma brucei|chr 10|||Manual	25.9568	14.09	1	8	8	14	660	71.3216	9.36377
	A2	Sequence	# PSMs	# Proteins	# Protein Groups	Protein Group Accessions	Modifications	ΔCn	q-Value	PEP	XCorr	Charge	MH+ [Da]	ΔM [ppm]	RT [min]	# Missed Cleavages
	High	SGAcQVLVATDVASR	2	1	1	Tb10.61.2130	C4(Carbamidomethyl)	0	0	9.955e-05	3.04012	2	1533.77	-0.925548	51.1085	0
	High	VGSTTENITQDVR	3	1	1	Tb10.61.2130		0	0	0.0001692	2.95276	2	1419.71	-0.362414	46.1216	0
	High	QTLLYSATFPVEIQR	1	1	1	Tb10.61.2130		0	0	0.07626	2.69798	2	1765.95	0.161215	62.068	0
	High	DLMAcAQTGSGK	1	1	1	Tb10.61.2130	C5(Carbamidomethyl)	0	0	0.0008222	2.29536	2	1238.55	-0.881107	45.0076	0
	High	VGStTENITQDVR	2	1	1	Tb10.61.2130	T4(Phospho)	0	0	0.04383	2.28088	2	1499.66	-6.78851	49.5847	0
	High	DLmAcAQTGSGK	1	1	1	Tb10.61.2130	M3(Oxidation); C5(Carbamidomethyl)	0	0	0.05173	2.22937	2	1254.54	-0.416802	38.394	0
	High	LLVATPGR	1	1	1	Tb10.61.2130		0	0	0.01469	1.84973	2	826.515	0.0153245	47.125	0
	High	MIVQGPDSDMPR	1	1	1	Tb10.61.2130		0	0	0.001963	1.65249	2	1345.62	-0.288747	49.1564	0
	High	DADYLER	1	1	1	Tb10.61.2130		0	0	0.06204	1.51247	2	881.399	-0.855208	45.2104	0
	Medium	cVVVYGGADPR	1	1	1	Tb10.61.2130	C1(Carbamidomethyl)	0	0.043	0.1194	1.58656	2	1192.58	-0.755787	46.8459	0
Tb11.02.5500	glucose-regulated protein 78, putative|Trypanosoma brucei|chr 11|||Manual	19.6802	18.22	1	10	10	11	653	71.3911	5.47803
	A2	Sequence	# PSMs	# Proteins	# Protein Groups	Protein Group Accessions	Modifications	ΔCn	q-Value	PEP	XCorr	Charge	MH+ [Da]	ΔM [ppm]	RT [min]	# Missed Cleavages
	High	EAAEFEDEDR	2	1	1	Tb11.02.5500		0	0	0.05207	2.57484	2	1210.48	-0.834723	43.1256	0
	High	VQVMVGGK	1	1	1	Tb11.02.5500		0	0	0.0359	2.27677	2	817.46	-0.250574	42.8047	0
	High	QLsSHPEAR	1	1	1	Tb11.02.5500	S3(Phospho)	0	0	0.06138	2.11996	2	1104.47	-8.91281	36.4604	0
	High	VVLVDVIPLSLGIEtVGGVmtKLIER	1	1	1	Tb11.02.5500	T15(Phospho); M20(Oxidation); T21(Phospho)	0	0	0.04143	1.95255	3	2926.55	5.42779	67.6594	1
	High	SDIHEIVLVGGSTR	1	1	1	Tb11.02.5500		0	0	0.05457	1.79184	2	1482.79	0.352224	52.383	0
	High	VQQLISDFFGGK	1	1	1	Tb11.02.5500		0	0.006	0.08204	1.49534	2	1338.7	-1.12672	63.9567	0
	Medium	LSEEEIER	1	1	1	Tb11.02.5500		0	0.022	0.09402	1.81764	2	1004.49	-0.285642	43.8691	0
	Medium	NSLESVAYSLR	1	1	1	Tb11.02.5500		0	0.036	0.1107	2.53088	2	1238.64	-0.756494	57.4405	0
	Medium	NVDISKDQK	1	1	1	Tb11.02.5500		0	0.036	0.1116	1.9054	2	1046.55	-0.287058	35.3324	1
	Medium	AAVETAVAEAIR	1	1	1	Tb11.02.5500		0	0.043	0.1184	2.12092	2	1200.66	1.44127	54.5448	0
Tb927.7.710	HSP70 heat shock 70 kDa protein, putative|Trypanosoma brucei|chr 7|||Manual	6.68294	6.42	1	1	3	4	639	70.1684	5.07178
	A2	Sequence	# PSMs	# Proteins	# Protein Groups	Protein Group Accessions	Modifications	ΔCn	q-Value	PEP	XCorr	Charge	MH+ [Da]	ΔM [ppm]	RT [min]	# Missed Cleavages
	High	NQVAmNPTNTVFDAK	1	2	2	Tb927.7.710 ;Tb11.01.3110	M5(Oxidation)	0	0	0.0006031	2.4139	2	1665.79	-0.273654	49.521	0
	High	AVVTVPAYFNDSQR	2	3	2	Tb927.7.710 ;Tb11.01.3110		0	0	0.0008267	2.38543	2	1566.79	-0.828943	56.5701	0
	High	SQTFSTNADNQR	1	1	1	Tb927.7.710		0	0	0.008105	1.88361	2	1368.61	-0.856928	39.6755	0
Tb927.7.4700	hypothetical protein, conserved|Trypanosoma brucei|chr 7|||Manual	5.98458	3.44	1	2	2	3	698	77.6517	6.43018
	A2	Sequence	# PSMs	# Proteins	# Protein Groups	Protein Group Accessions	Modifications	ΔCn	q-Value	PEP	XCorr	Charge	MH+ [Da]	ΔM [ppm]	RT [min]	# Missed Cleavages
	High	QLSYQGLPSGK	2	1	1	Tb927.7.4700		0	0	0.05854	1.75681	2	1177.62	-0.569201	48.8311	0
	Medium	LDADNNVVVQAFR	1	1	1	Tb927.7.4700		0	0.043	0.1291	2.16494	2	1460.75	-1.48786	57.7895	0
Tb10.70.5670	TEF1 elongation factor 1-alpha|Trypanosoma brucei|chr 10|||Manual	4.38379	6.46	1	1	1	1	449	49.0746	8.89502
	A2	Sequence	# PSMs	# Proteins	# Protein Groups	Protein Group Accessions	Modifications	ΔCn	q-Value	PEP	XCorr	Charge	MH+ [Da]	ΔM [ppm]	RT [min]	# Missed Cleavages
	High	NmITGTSQADAAILIIASAQGEFEAGISK	1	1	1	Tb10.70.5670	M2(Oxidation)	0	0	7.951e-06	4.38379	3	2923.47	-0.914975	68.0197	0
Tb10.406.0500	minichromosome maintenance (MCM) complex subunit, putative|Trypanosoma brucei|chr 10|||Manual	3.02899	5.91	1	1	1	1	711	77.4803	8.1333
	A2	Sequence	# PSMs	# Proteins	# Protein Groups	Protein Group Accessions	Modifications	ΔCn	q-Value	PEP	XCorr	Charge	MH+ [Da]	ΔM [ppm]	RT [min]	# Missed Cleavages
	Medium	TGVNALsHRTVLAAcEEAGcRDANAmVYQLNEAGVILQMGGK	1	1	1	Tb10.406.0500	S7(Phospho); C15(Carbamidomethyl); C20(Carbamidomethyl); M26(Oxidation)	0	0.043	0.1263	3.02899	5	4571.1	-7.53319	66.9554	2
Tb927.5.2920	hypothetical protein, conserved|Trypanosoma brucei|chr 5|||Manual	2.65148	6.32	1	1	1	1	459	52.0137	7.6792
	A2	Sequence	# PSMs	# Proteins	# Protein Groups	Protein Group Accessions	Modifications	ΔCn	q-Value	PEP	XCorr	Charge	MH+ [Da]	ΔM [ppm]	RT [min]	# Missed Cleavages
	Medium	hEGNsALPMPVSSEPTVSIPEELHPLmYR	1	1	1	Tb927.5.2920	N-Term(Acetyl); S5(Phospho); M27(Oxidation)	0	0.043	0.1221	2.65148	3	3355.57	9.52175	67.6803	0
Tb927.1.1540	hypothetical protein, conserved|Trypanosoma brucei|chr 1|||Manual	2.5795	5.99	1	1	1	1	651	71.2394	4.91943
	A2	Sequence	# PSMs	# Proteins	# Protein Groups	Protein Group Accessions	Modifications	ΔCn	q-Value	PEP	XCorr	Charge	MH+ [Da]	ΔM [ppm]	RT [min]	# Missed Cleavages
	High	ELVTLALGNYATLVAAQWANGTtSYDVAHNtLYtERHLR	1	1	1	Tb927.1.1540	T23(Phospho); T31(Phospho); T34(Phospho)	0	0	0.06837	2.5795	4	4573.1	1.20064	66.9625	1
Tb927.6.3710	hypothetical protein, conserved|Trypanosoma brucei|chr 6|||Manual	1.75719	1.95	1	1	1	1	718	78.2418	9.43701
	A2	Sequence	# PSMs	# Proteins	# Protein Groups	Protein Group Accessions	Modifications	ΔCn	q-Value	PEP	XCorr	Charge	MH+ [Da]	ΔM [ppm]	RT [min]	# Missed Cleavages
	High	iAsVINNVSPNKPR	1	1	1	Tb927.6.3710	N-Term(Acetyl); S3(Phospho)	0	0	0.05162	1.75719	2	1630.83	-2.30254	61.0804	0
Tb927.8.3340	hypothetical protein, conserved|Trypanosoma brucei|chr 8|||Manual	1.64451	5.14	1	1	1	1	350	38.3676	4.95752
	A2	Sequence	# PSMs	# Proteins	# Protein Groups	Protein Group Accessions	Modifications	ΔCn	q-Value	PEP	XCorr	Charge	MH+ [Da]	ΔM [ppm]	RT [min]	# Missed Cleavages
	Medium	sAWVEFTAELcDELNDAR	1	1	1	Tb927.8.3340	N-Term(Acetyl); C11(Carbamidomethyl)	0	0.043	0.1201	1.64451	2	2167.94	-7.39913	59.3769	0
Tb10.70.3290	DHH1 ATP-dependent DEAD-box RNA helicase, putative|Trypanosoma brucei|chr 10|||Manual	0	9.61	1	1	1	1	406	46.4392	7.56201
	A2	Sequence	# PSMs	# Proteins	# Protein Groups	Protein Group Accessions	Modifications	ΔCn	q-Value	PEP	XCorr	Charge	MH+ [Da]	ΔM [ppm]	RT [min]	# Missed Cleavages
	High	TAsFVIPVLEKVDTQLPHIQALLmVPTRELALQTAQVTK	1	1	1	Tb10.70.3290	S3(Phospho); M24(Oxidation)	0	0	0.06445	1.98412	7	4395.41	8.37237	68.0709	2
Tb927.8.7590	receptor-type adenylate cyclase GRESAG 4, putative|Trypanosoma brucei|chr 8|||Manual	0	0.63	1	1	1	1	1267	139.436	8.1626
	A2	Sequence	# PSMs	# Proteins	# Protein Groups	Protein Group Accessions	Modifications	ΔCn	q-Value	PEP	XCorr	Charge	MH+ [Da]	ΔM [ppm]	RT [min]	# Missed Cleavages
	Medium	AVSTVLPR	1	1	1	Tb927.8.7590		0	0.033	0.1006	1.5223	2	842.508	-1.26038	48.3076	0
Tb11.03.0960	hypothetical protein, conserved|Trypanosoma brucei|chr 11|||Manual	0	2.59	1	1	1	1	463	53.1223	8.82178
	A2	Sequence	# PSMs	# Proteins	# Protein Groups	Protein Group Accessions	Modifications	ΔCn	q-Value	PEP	XCorr	Charge	MH+ [Da]	ΔM [ppm]	RT [min]	# Missed Cleavages
	High	SVERSGVLVEVR	1	1	1	Tb11.03.0960		0	0	0.0625	1.42444	2	1329.74	-7.87869	54.6455	1
Tb09.160.1230	hypothetical protein, unlikely|Trypanosoma brucei|chr 9|||Manual	0	7.63	1	1	1	1	118	13.8026	10.1108
	A2	Sequence	# PSMs	# Proteins	# Protein Groups	Protein Group Accessions	Modifications	ΔCn	q-Value	PEP	XCorr	Charge	MH+ [Da]	ΔM [ppm]	RT [min]	# Missed Cleavages
	Medium	DNNSNIIVK	1	1	1	Tb09.160.1230		0	0.036	0.1108	1.55735	2	1016.54	-0.284792	48.9259	0
Tb11.01.6920	hypothetical protein, conserved|Trypanosoma brucei|chr 11|||Manual	0	14.55	1	1	1	1	268	28.8251	7.10791
	A2	Sequence	# PSMs	# Proteins	# Protein Groups	Protein Group Accessions	Modifications	ΔCn	q-Value	PEP	XCorr	Charge	MH+ [Da]	ΔM [ppm]	RT [min]	# Missed Cleavages
	Medium	LLLTtALLHATQVLRIGVTVSTMLTTKIHADLIEPFEVR	1	1	1	Tb11.01.6920	T5(Phospho)	0	0.022	0.09108	1.16214	7	4394.42	-2.31973	68.1497	2
Tb927.6.3430	protein kinase, putative|Trypanosoma brucei|chr 6|||Manual	0	4.73	1	1	1	1	846	92.3692	8.1333
	A2	Sequence	# PSMs	# Proteins	# Protein Groups	Protein Group Accessions	Modifications	ΔCn	q-Value	PEP	XCorr	Charge	MH+ [Da]	ΔM [ppm]	RT [min]	# Missed Cleavages
	Medium	dMLYRsPDDRPSLEDIScRLDAmLSAVVQSNGITTPSAPR	1	1	1	Tb927.6.3430	N-Term(Acetyl); S6(Phospho); C18(Carbamidomethyl); M23(Oxidation)	0	0.043	0.1235	2.70701	5	4572.1	-3.44472	66.8927	2
