## Supplemental Table S3 for "WDR2 regulates the orphan kinesin KIN-G to promote hook complex and Golgi biogenesis in *Trypanosoma brucei*"

### Sheet: Sheet1
Supplemental Table S3. Mass spectrometry analysis of the non-phosphorylated KIN-G band pulled down by the WDR2-DMD mutant
Accession	Description	Score	Coverage	# Proteins	# Unique Peptides	# Peptides	# PSMs	# AAs	MW [kDa]	calc. pI
Tb11.01.3110	heat shock protein 70|Trypanosoma brucei|chr 11|||Manual	484.591	37.83	3	28	31	272	690	75.3196	6.37939
	A2	Sequence	# PSMs	# Proteins	# Protein Groups	Protein Group Accessions	Modifications	ΔCn	q-Value	PEP	XCorr	Charge	MH+ [Da]	ΔM [ppm]	RT [min]	# Missed Cleavages
	High	IINEPTAAAIAYGLDK	2	2	1	Tb11.01.3110		0	0	0.0133744	3.83933	2	1659.89	-0.79692	59.7764	0
	High	GDDKPVIQVQFR	2	1	1	Tb11.01.3110		0	0	0.1049	3.33458	3	1401.75	-0.364395	51.9377	0
	High	NQVAMNPTNTVFDAK	5	2	2	Tb927.7.710 ;Tb11.01.3110		0	0	0.03823	3.231	2	1649.79	-1.95268	53.1063	0
	High	NQIVITNDKGR	9	1	1	Tb11.01.3110		0	0	0.1113	3.17608	3	1257.69	0.131162	39.8985	1
	High	AVHDVVLVGGSTR	12	1	1	Tb11.01.3110		0	0	0.1014	3.05609	2	1309.72	-0.468812	46.328	0
	High	AVVTVPAYFNDSQR	2	3	2	Tb927.7.710 ;Tb11.01.3110		0	0	0.03812	3.04904	2	1566.79	-0.361476	56.0967	0
	High	NQVAmNPTNTVFDAKR	3	2	2	Tb927.7.710 ;Tb11.01.3110	M5(Oxidation)	0	0	0.2753	3.04098	3	1821.89	-0.282716	46.6211	1
	High	AtNGDTHLGGEDFDNR	3	1	1	Tb11.01.3110	T2(Phospho)	0	0	0.04211	3.01296	2	1798.69	-5.88425	46.5028	0
	High	NQVAmNPTNTVFDAK	10	2	2	Tb927.7.710 ;Tb11.01.3110	M5(Oxidation)	0	0	0.02203	2.97981	2	1665.79	-1.37287	49.6532	0
	High	NQVAMNPTNTVFDAKR	1	2	2	Tb927.7.710 ;Tb11.01.3110		0	0	0.2762	2.97848	3	1805.9	-0.633764	50.1497	1
	High	DAGTIAGLEVLR	9	2	1	Tb11.01.3110		0	0	0.04762	2.96316	2	1214.67	-0.806858	60.1981	0
	High	mKEVAESYLGK	4	1	1	Tb11.01.3110	M1(Oxidation)	0	0	0.1514	2.8496	2	1270.63	-0.106361	43.9904	1
	High	VEIIANDQGNR	27	2	1	Tb11.01.3110		0	0	0.07397	2.81571	2	1228.63	0.0977732	47.7225	0
	High	ATNGDTHLGGEDFDNR	5	1	1	Tb11.01.3110		0	0	0.06961	2.72069	2	1718.74	-0.107972	44.1186	0
	High	FSDSVVQSDMK	10	2	1	Tb11.01.3110		0	0	0.1417	2.68569	2	1242.56	-1.73214	48.4127	0
	High	KFsDSVVQSDMK	3	2	1	Tb11.01.3110	S3(Phospho)	0	0	0.114	2.65021	2	1450.62	-7.13676	49.4223	1
	High	AVVtVPAYFNDSQR	3	3	2	Tb927.7.710 ;Tb11.01.3110	T4(Phospho)	0	0	0.2064	2.62061	2	1646.75	-6.13953	58.9792	0
	High	TTPSYVAFTDSER	32	1	1	Tb11.01.3110		0	0	0.1373	2.60637	2	1473.68	-0.542347	64.694	0
	High	EVAESYLGK	10	1	1	Tb11.01.3110		0	0	0.2041	2.52837	2	995.503	-1.34801	46.2139	0
	High	FsDSVVQSDMK	2	2	1	Tb11.01.3110	S2(Phospho)	0	0	0.09671	2.50972	2	1322.52	-7.64393	50.7721	0
	High	GKDLSSNLR	5	1	1	Tb11.01.3110		0	0	0.2093	2.42245	2	989.537	-0.142714	39.9522	1
	High	KFSDSVVQSDMK	2	2	1	Tb11.01.3110		0	0	0.1428	2.38807	2	1370.66	-0.322915	46.0036	1
	High	MKEVAESYLGK	3	1	1	Tb11.01.3110		0	0	0.254	2.31885	2	1254.64	-0.65805	46.7625	1
	High	ELEGVcAPILSK	2	1	1	Tb11.01.3110	C6(Carbamidomethyl)	0	0	0.1868	2.31226	2	1315.69	-0.564851	55.1402	0
	High	NTINDPNVAGK	12	1	1	Tb11.01.3110		0	0	0.1472	2.27076	2	1142.58	-0.495307	42.2793	0
	High	NQIVITNDK	16	1	1	Tb11.01.3110		0	0	0.1744	2.26695	2	1044.57	0.434586	43.8984	0
	High	GTLQPVER	16	1	1	Tb11.01.3110		0	0	0.1467	2.18999	2	899.494	-1.01434	40.9098	0
	High	MVsDAAKYEAEDK	3	1	1	Tb11.01.3110	S3(Phospho)	0	0	0.1681	2.13207	2	1536.62	-6.60044	44.6092	1
	High	NTINDPNVAGKLDDADK	1	1	1	Tb11.01.3110		0	0	0.1216	2.07354	3	1799.88	-0.600366	46.1265	1
	High	tTPSYVAFTDSER	19	1	1	Tb11.01.3110	T1(Phospho)	0	0	0.2417	2.07139	2	1553.64	-6.81449	57.4552	0
	High	NTTIPTKK	7	2	1	Tb11.01.3110		0	0	0.2159	2.0094	2	902.53	-0.705212	33.8299	1
	High	NGLENYAFSMK	1	1	1	Tb11.01.3110		0	0	0.2629	1.96222	2	1273.59	-0.398258	57.6812	0
	High	MVSDAAKYEAEDK	1	1	1	Tb11.01.3110		0	0	0.2124	1.89775	2	1456.66	-0.327047	41.2514	1
	High	YEAEDKAQR	7	1	1	Tb11.01.3110		0	0	0.2437	1.88175	2	1109.52	-0.1812	32.4886	1
	High	WLNDNQEASLDEYNHR	1	1	1	Tb11.01.3110		0	0	0.1308	1.83156	3	2003.88	-0.558651	51.6037	0
	High	NtINDPNVAGK	1	1	1	Tb11.01.3110	T2(Phospho)	0	0	0.1583	1.77137	2	1222.54	-8.26954	41.3503	0
	High	QKELEGVcAPILSK	1	1	1	Tb11.01.3110	C8(Carbamidomethyl)	0	0	0.1783	1.69759	3	1571.85	-0.161518	50.9978	1
	High	FSDSVVQSDmK	3	2	1	Tb11.01.3110	M10(Oxidation)	0	0	0.228	1.67639	2	1258.56	-0.191586	43.7997	0
	High	RNQIVITNDK	3	1	1	Tb11.01.3110		0	0.003	0.3045	3.03491	2	1200.67	-0.676731	40.2706	1
	High	QAtKDAGTIAGLEVLR	1	2	1	Tb11.01.3110	T3(Phospho)	0	0.003	0.288	2.71825	2	1722.87	-6.64427	58.7998	1
	High	NQVAMNPtNTVFDAK	3	2	2	Tb927.7.710 ;Tb11.01.3110	T8(Phospho)	0	0.003	0.3868	2.18309	2	1729.75	-5.47449	55.3308	0
	High	KFSDSVVQSDmK	1	2	1	Tb11.01.3110	M11(Oxidation)	0	0.003	0.3836	1.96376	2	1386.66	-0.437477	41.3931	1
	High	NTTIPTK	4	2	1	Tb11.01.3110		0	0.003	0.3161	1.50533	2	774.435	-1.0592	37.3623	0
	High	DLSSNLR	3	1	1	Tb11.01.3110		0	0.003	0.3682	1.32093	2	804.421	-0.497799	44.3888	0
	Medium	NQIVItNDKGR	1	1	1	Tb11.01.3110	T6(Phospho)	0	0.027	0.4423	1.95794	2	1337.65	-7.45775	43.4989	1
	Medium	NQVAmNPtNTVFDAK	1	2	2	Tb927.7.710 ;Tb11.01.3110	M5(Oxidation); T8(Phospho)	0	0.044	0.4717	1.77055	2	1745.75	-5.86791	55.9785	0
Tb927.7.710	HSP70 heat shock 70 kDa protein, putative|Trypanosoma brucei|chr 7|||Manual	153.466	33.49	1	17	20	82	639	70.1684	5.07178
	A2	Sequence	# PSMs	# Proteins	# Protein Groups	Protein Group Accessions	Modifications	ΔCn	q-Value	PEP	XCorr	Charge	MH+ [Da]	ΔM [ppm]	RT [min]	# Missed Cleavages
	High	KYDDPDLQADMK	1	1	1	Tb927.7.710		0	0	0.1188	3.42579	2	1438.65	-0.875081	46.2561	1
	High	STLSDPDVQQNISQEDQQK	1	1	1	Tb927.7.710		0	0	0.02212	3.30405	2	2160	-0.685921	46.9651	0
	High	NQVAMNPTNTVFDAK	5	2	2	Tb927.7.710 ;Tb11.01.3110		0	0	0.03823	3.231	2	1649.79	-1.95268	53.1063	0
	High	AVVTVPAYFNDSQR	2	3	2	Tb927.7.710 ;Tb11.01.3110		0	0	0.03812	3.04904	2	1566.79	-0.361476	56.0967	0
	High	NQVAmNPTNTVFDAKR	3	2	2	Tb927.7.710 ;Tb11.01.3110	M5(Oxidation)	0	0	0.2753	3.04098	3	1821.89	-0.282716	46.6211	1
	High	NQVAmNPTNTVFDAK	10	2	2	Tb927.7.710 ;Tb11.01.3110	M5(Oxidation)	0	0	0.02203	2.97981	2	1665.79	-1.37287	49.6532	0
	High	NQVAMNPTNTVFDAKR	1	2	2	Tb927.7.710 ;Tb11.01.3110		0	0	0.2762	2.97848	3	1805.9	-0.633764	50.1497	1
	High	EGKPVVEVEYQGER	1	1	1	Tb927.7.710		0	0	0.1619	2.95464	3	1618.81	-0.212142	45.4998	0
	High	AtAGDTHLGGEDFDSR	4	1	1	Tb927.7.710	T2(Phospho)	0	0	0.09606	2.94562	2	1728.68	-6.20108	46.8199	0
	High	TQAITISNDKGR	4	1	1	Tb927.7.710		0	0	0.0863	2.73809	3	1303.7	-0.47199	39.8505	1
	High	AVVtVPAYFNDSQR	3	3	2	Tb927.7.710 ;Tb11.01.3110	T4(Phospho)	0	0	0.2064	2.62061	2	1646.75	-6.13953	58.9792	0
	High	ATAGDTHLGGEDFDSR	2	1	1	Tb927.7.710		0	0	0.07244	2.57855	3	1648.72	-0.536199	45.0575	0
	High	TQAITISNDK	3	1	1	Tb927.7.710		0	0	0.1912	2.5777	2	1090.57	-0.243269	42.6915	0
	High	DAGSIAGLEVLR	2	1	1	Tb927.7.710		0	0	0.05757	2.57505	2	1200.66	-0.693785	59.7508	0
	High	SQTFSTNADNQR	8	1	1	Tb927.7.710		0	0	0.2094	2.53514	2	1368.61	-0.58935	39.1694	0
	High	NDQVEIVANDQGNR	6	1	1	Tb927.7.710		0	0	0.157	2.34688	2	1571.74	-0.478067	46.6996	0
	High	NsVENYTFSLR	1	1	1	Tb927.7.710	S2(Phospho)	0	0	0.2034	2.03775	2	1409.6	-7.48696	59.6098	0
	High	TTPSYVSFSETER	3	1	1	Tb927.7.710		0	0	0.1667	2.02274	2	1503.7	-0.735084	52.0519	0
	High	IVNEPTAAAIAYGMDR	1	1	1	Tb927.7.710		0	0	0.2457	1.84287	2	1691.84	-0.511341	57.4505	0
	High	tQAITISNDKGR	2	1	1	Tb927.7.710	T1(Phospho)	0	0	0.1632	1.81076	2	1383.66	-2.34798	43.0656	1
	High	SQtFSTNADNQR	1	1	1	Tb927.7.710	T3(Phospho)	0	0	0.2414	1.75818	2	1448.57	-6.97677	42.0398	0
	High	YDDPDLQADMK	2	1	1	Tb927.7.710		0	0	0.2149	1.44146	2	1310.56	-0.495429	48.753	0
	High	NQVAMNPtNTVFDAK	3	2	2	Tb927.7.710 ;Tb11.01.3110	T8(Phospho)	0	0.003	0.3868	2.18309	2	1729.75	-5.47449	55.3308	0
	High	FAEEDRANAEK	1	1	1	Tb927.7.710		0	0.003	0.3796	2.09111	3	1279.59	-0.324139	36.8385	1
	High	EIAESYLGEK	1	1	1	Tb927.7.710		0	0.003	0.2994	1.92562	2	1138.56	-0.7695	49.7941	0
	High	TtPSYVSFSETER	4	1	1	Tb927.7.710	T2(Phospho)	0	0.003	0.3142	1.80647	2	1583.65	-6.49323	54.4488	0
	High	sTLSDPDVQQNISQEDQQK	2	1	1	Tb927.7.710	S1(Phospho)	0	0.003	0.3624	1.65811	2	2239.96	-3.28727	48.3525	0
	High	dAGSIAGLEVLR	1	1	1	Tb927.7.710	N-Term(Acetyl)	0	0.003	0.3921	1.6467	2	1242.67	-0.134814	61.1698	0
	High	LVDYFATEFR	1	1	1	Tb927.7.710		0	0.003	0.2934	1.39238	2	1260.63	0.0498651	61.9043	0
	High	mKEIAESYLGEK	1	1	1	Tb927.7.710	M1(Oxidation)	0	0.006	0.402	2.24796	3	1413.69	0.030112	46.7382	1
	Medium	NSVENYTFSLR	1	1	1	Tb927.7.710		0	0.037	0.4684	2.26227	2	1329.64	-0.0249348	56.3545	0
	Medium	NQVAmNPtNTVFDAK	1	2	2	Tb927.7.710 ;Tb11.01.3110	M5(Oxidation); T8(Phospho)	0	0.044	0.4717	1.77055	2	1745.75	-5.86791	55.9785	0
Tb10.61.2130	ATP-dependent DEAD/H RNA helicase, putative|Trypanosoma brucei|chr 10|||Manual	32.3077	17.42	2	11	11	23	660	71.3216	9.36377
	A2	Sequence	# PSMs	# Proteins	# Protein Groups	Protein Group Accessions	Modifications	ΔCn	q-Value	PEP	XCorr	Charge	MH+ [Da]	ΔM [ppm]	RT [min]	# Missed Cleavages
	High	VGSTTENITQDVR	4	1	1	Tb10.61.2130		0	0	0.0623	3.21981	2	1419.71	-0.190448	46.0647	0
	High	SGAcQVLVATDVASR	2	1	1	Tb10.61.2130	C4(Carbamidomethyl)	0	0	0.1047	2.8072	2	1533.77	-0.368429	51.3955	0
	High	DLMAcAQTGSGK	2	1	1	Tb10.61.2130	C5(Carbamidomethyl)	0	0	0.1706	2.66231	2	1238.55	-0.388312	45.0367	0
	High	DLmAcAQTGSGK	1	1	1	Tb10.61.2130	M3(Oxidation); C5(Carbamidomethyl)	0	0	0.1543	2.13908	2	1254.54	-0.708709	38.3282	0
	High	MIVQGPDSDMPR	3	1	1	Tb10.61.2130		0	0	0.1109	1.93605	2	1345.62	-0.47018	48.9804	0
	High	MIVQGPDSDmPR	1	1	1	Tb10.61.2130	M10(Oxidation)	0	0	0.2249	1.49044	2	1361.62	-0.136865	44.6662	0
	High	cVVVYGGADPR	1	1	1	Tb10.61.2130	C1(Carbamidomethyl)	0	0.003	0.2865	2.19591	2	1192.58	-0.653428	46.7094	0
	High	NSELAcVSIHGDR	2	1	1	Tb10.61.2130	C6(Carbamidomethyl)	0	0.003	0.3691	1.87853	3	1457.68	0.729068	46.2173	0
	High	LLVATPGR	2	1	1	Tb10.61.2130		0	0.003	0.3323	1.56473	2	826.514	-0.72314	47.0435	0
	High	HSFLQVGR	1	1	1	Tb10.61.2130		0	0.003	0.3696	1.37726	2	943.511	-0.205174	48.5223	0
	High	mIVQGPDSDmPR	1	1	1	Tb10.61.2130	M1(Oxidation); M10(Oxidation)	0	0.003	0.2971	1.19939	2	1377.61	-0.608779	41.4487	0
	Medium	FLILDEADR	1	2	1	Tb10.61.2130		0	0.027	0.4471	1.54481	2	1091.57	-0.375417	58.933	0
	Medium	EREEALR	1	1	1	Tb10.61.2130		0	0.046	0.483	2.30448	2	902.469	-0.438543	34.3028	1
	Medium	DADYLER	1	1	1	Tb10.61.2130		0	0.046	0.4788	1.5311	2	881.4	-0.370471	45.5334	0
Tb927.6.1770	kinesin, putative|Trypanosoma brucei|chr 6|||Manual	6.25138	6.21	1	3	3	3	628	69.3665	7.1665
	A2	Sequence	# PSMs	# Proteins	# Protein Groups	Protein Group Accessions	Modifications	ΔCn	q-Value	PEP	XCorr	Charge	MH+ [Da]	ΔM [ppm]	RT [min]	# Missed Cleavages
	High	ANNEPVIALQGR	1	1	1	Tb927.6.1770		0	0.003	0.3714	2.38829	2	1281.69	-0.15433	50.1343	0
	Medium	LVVcDLAGSER	1	1	1	Tb927.6.1770	C4(Carbamidomethyl)	0	0.027	0.4429	1.96352	2	1218.61	-0.177044	50.8714	0
	Medium	GDVVLVTEASGASIER	1	1	1	Tb927.6.1770		0	0.037	0.4674	1.89957	2	1602.83	0.527075	53.7797	0
Tb927.3.1590	hypothetical protein, conserved|Trypanosoma brucei|chr 3|||Manual	6.16658	5.39	1	3	3	3	668	72.6325	7.43018
	A2	Sequence	# PSMs	# Proteins	# Protein Groups	Protein Group Accessions	Modifications	ΔCn	q-Value	PEP	XCorr	Charge	MH+ [Da]	ΔM [ppm]	RT [min]	# Missed Cleavages
	High	VLQTTDLAAANPcR	1	1	1	Tb927.3.1590	C13(Carbamidomethyl)	0	0	0.1114	2.53287	2	1529.77	-1.29625	49.3093	0
	High	TYVVVDPTAVK	1	1	1	Tb927.3.1590		0	0	0.1876	1.63835	2	1191.66	-0.594815	51.1196	0
	High	AQEPITPFVER	1	1	1	Tb927.3.1590		0	0.003	0.3123	1.99536	2	1286.67	0.479411	54.0518	0
Tb927.1.1240	cytidine triphosphate synthase, putative|Trypanosoma brucei|chr 1|||Manual	5.25954	4.75	1	3	3	3	589	65.1707	7.04932
	A2	Sequence	# PSMs	# Proteins	# Protein Groups	Protein Group Accessions	Modifications	ΔCn	q-Value	PEP	XCorr	Charge	MH+ [Da]	ΔM [ppm]	RT [min]	# Missed Cleavages
	High	LSNLcGVR	1	1	1	Tb927.1.1240	C5(Carbamidomethyl)	0	0.006	0.4061	1.67225	2	918.483	0.18438	44.6839	0
	Medium	GVTTSATGALLR	1	1	1	Tb927.1.1240		0	0.026	0.4351	1.83078	2	1146.65	-0.229158	50.476	0
	Medium	TPATDVPR	1	1	1	Tb927.1.1240		0	0.026	0.4268	1.7565	2	856.452	-0.466348	38.911	0
Tb927.7.4700	hypothetical protein, conserved|Trypanosoma brucei|chr 7|||Manual	5.20649	6.88	1	4	4	4	698	77.6517	6.43018
	A2	Sequence	# PSMs	# Proteins	# Protein Groups	Protein Group Accessions	Modifications	ΔCn	q-Value	PEP	XCorr	Charge	MH+ [Da]	ΔM [ppm]	RT [min]	# Missed Cleavages
	High	DNIEGGQNTPSADILQR	1	1	1	Tb927.7.4700		0	0	0.1022	1.7072	2	1827.88	0.197617	51.4994	0
	High	IVSAAMNHEVR	1	1	1	Tb927.7.4700		0	0.003	0.2923	1.24162	3	1226.63	-0.576026	41.0306	0
	High	QLSYQGLPSGK	1	1	1	Tb927.7.4700		0	0.006	0.4067	1.64709	2	1177.62	-0.258226	48.344	0
	Medium	VWNVATcGK	1	1	1	Tb927.7.4700	C7(Carbamidomethyl)	0	0.04	0.4691	1.85219	2	1034.51	-2.34899	47.7621	0
Tb09.160.5580	60S ribosomal protein L11, putative|Trypanosoma brucei|chr 9|||Manual	3.52809	11.86	1	1	1	1	194	22.3551	10.272
	A2	Sequence	# PSMs	# Proteins	# Protein Groups	Protein Group Accessions	Modifications	ΔCn	q-Value	PEP	XCorr	Charge	MH+ [Da]	ΔM [ppm]	RT [min]	# Missed Cleavages
	High	SYNFSDTGSFGFGISEHIDLGIK	1	1	1	Tb09.160.5580		0	0	0.2767	3.52809	3	2491.18	-0.802018	64.0505	0
Tb10.70.5670	TEF1 elongation factor 1-alpha|Trypanosoma brucei|chr 10|||Manual	3.14768	6.46	1	1	1	1	449	49.0746	8.89502
	A2	Sequence	# PSMs	# Proteins	# Protein Groups	Protein Group Accessions	Modifications	ΔCn	q-Value	PEP	XCorr	Charge	MH+ [Da]	ΔM [ppm]	RT [min]	# Missed Cleavages
	High	NmITGTSQADAAILIIASAQGEFEAGISK	1	1	1	Tb10.70.5670	M2(Oxidation)	0	0	0.2642	3.14768	3	2923.48	2.15403	67.938	0
Tb927.5.1510	hypothetical protein, conserved|Trypanosoma brucei|chr 5|||Manual	2.57825	9.94	1	1	1	2	312	35.4418	8.08936
	A2	Sequence	# PSMs	# Proteins	# Protein Groups	Protein Group Accessions	Modifications	ΔCn	q-Value	PEP	XCorr	Charge	MH+ [Da]	ΔM [ppm]	RT [min]	# Missed Cleavages
	High	tLNPHNASEPTQDDTsTLSPERVALRDELAR	2	1	1	Tb927.5.1510	N-Term(Acetyl); S16(Phospho)	0	0.003	0.3911	2.57825	3	3555.68	2.56371	67.5056	2
Tb10.61.2370	hypothetical protein, conserved|Trypanosoma brucei|chr 10|||Manual	2.49975	5.41	1	1	1	1	555	60.7227	5.2876
	A2	Sequence	# PSMs	# Proteins	# Protein Groups	Protein Group Accessions	Modifications	ΔCn	q-Value	PEP	XCorr	Charge	MH+ [Da]	ΔM [ppm]	RT [min]	# Missed Cleavages
	Medium	KRAGGDGGIVTMVPLtDVVQLYLcDIPtSR	1	1	1	Tb10.61.2370	T16(Phospho); C24(Carbamidomethyl); T28(Phospho)	0	0.046	0.4929	2.49975	3	3391.63	3.59283	67.5957	2
Tb927.8.5100	hypothetical protein, conserved|Trypanosoma brucei|chr 8|||Manual	2.33687	1.25	1	1	1	1	2880	313.579	7.38623
	A2	Sequence	# PSMs	# Proteins	# Protein Groups	Protein Group Accessions	Modifications	ΔCn	q-Value	PEP	XCorr	Charge	MH+ [Da]	ΔM [ppm]	RT [min]	# Missed Cleavages
	Medium	SGGAPLMGAIELSLNLFFsDALMsHRLALRLGLGLR	1	1	1	Tb927.8.5100	S19(Phospho); S24(Phospho)	0	0.027	0.4402	2.33687	3	3957.03	6.97906	68.9242	2
Tb927.5.1900	hypothetical protein, conserved|Trypanosoma brucei|chr 5|||Manual	2.32008	2.64	1	1	1	1	682	77.3174	7.12256
	A2	Sequence	# PSMs	# Proteins	# Protein Groups	Protein Group Accessions	Modifications	ΔCn	q-Value	PEP	XCorr	Charge	MH+ [Da]	ΔM [ppm]	RT [min]	# Missed Cleavages
	High	eVTMSNTVDEVISKLQER	1	1	1	Tb927.5.1900	N-Term(Acetyl)	0	0.003	0.3807	2.32008	3	2120.04	-8.0446	44.0425	1
Tb927.7.4940	oligopeptidase B protein, putative|Trypanosoma brucei|chr 7|||Manual	2.21318	0.88	1	1	1	1	904	104.279	6.56592
	A2	Sequence	# PSMs	# Proteins	# Protein Groups	Protein Group Accessions	Modifications	ΔCn	q-Value	PEP	XCorr	Charge	MH+ [Da]	ΔM [ppm]	RT [min]	# Missed Cleavages
	Medium	LWAELDAK	1	1	1	Tb927.7.4940		0	0.021	0.422	2.21318	2	945.5	-4.76149	33.8375	0
Tb11.55.0014	vesicular transport protein (CDC48 homologue), putative|Trypanosoma brucei|chr 11|||Manual	1.97736	1.7	1	1	1	1	706	78.4764	6.65381
	A2	Sequence	# PSMs	# Proteins	# Protein Groups	Protein Group Accessions	Modifications	ΔCn	q-Value	PEP	XCorr	Charge	MH+ [Da]	ΔM [ppm]	RT [min]	# Missed Cleavages
	Medium	NGGDDNGLEGSR	1	1	1	Tb11.55.0014		0	0.027	0.4465	1.97736	2	1190.5	0.0354448	36.9206	0
Tb927.2.3030	10C8.315 ATP-dependent Clp protease subunit, heat shock protein 78 (HSP78), putative|Trypanosoma brucei|chr 2|||Manual	1.85924	1.35	1	1	1	1	812	90.6094	7.48877
	A2	Sequence	# PSMs	# Proteins	# Protein Groups	Protein Group Accessions	Modifications	ΔCn	q-Value	PEP	XCorr	Charge	MH+ [Da]	ΔM [ppm]	RT [min]	# Missed Cleavages
	Medium	AIDLIDEAASR	1	1	1	Tb927.2.3030		0	0.027	0.444	1.85924	2	1173.61	-0.252152	55.2937	0
Tb927.7.5560	glucosamine-fructose-6-phosphate aminotransferase, putative|Trypanosoma brucei|chr 7|||Manual	1.83301	1.67	1	1	1	1	659	71.4784	6.22705
	A2	Sequence	# PSMs	# Proteins	# Protein Groups	Protein Group Accessions	Modifications	ΔCn	q-Value	PEP	XCorr	Charge	MH+ [Da]	ΔM [ppm]	RT [min]	# Missed Cleavages
	Medium	EIYEQPESVSR	1	1	1	Tb927.7.5560		0	0.03	0.462	1.83301	2	1336.64	2.37878	44.264	0
Tb11.02.4150	PPDK pyruvate phosphate dikinase|Trypanosoma brucei|chr 11|||Manual	1.80099	1.2	1	1	1	1	913	100.387	8.70459
	A2	Sequence	# PSMs	# Proteins	# Protein Groups	Protein Group Accessions	Modifications	ΔCn	q-Value	PEP	XCorr	Charge	MH+ [Da]	ΔM [ppm]	RT [min]	# Missed Cleavages
	High	TNADTPADAAK	1	1	1	Tb11.02.4150		0	0	0.2017	1.80099	2	1074.51	-0.206845	34.2689	0
Tb11.02.0490	KREPB4 MP46|RNA-editing complex protein|Trypanosoma brucei|chr 11|||Manual	1.75692	1.69	1	1	1	3	414	46.3608	8.63135
	A2	Sequence	# PSMs	# Proteins	# Protein Groups	Protein Group Accessions	Modifications	ΔCn	q-Value	PEP	XCorr	Charge	MH+ [Da]	ΔM [ppm]	RT [min]	# Missed Cleavages
	Medium	VARLMPR	3	1	1	Tb11.02.0490		0	0.021	0.4161	1.75692	2	842.51	7.84298	54.0716	1
Tb927.7.6690	hypothetical protein|Trypanosoma brucei|chr 7|||Manual	1.73518	2.24	1	1	1	1	402	42.2414	8.20654
	A2	Sequence	# PSMs	# Proteins	# Protein Groups	Protein Group Accessions	Modifications	ΔCn	q-Value	PEP	XCorr	Charge	MH+ [Da]	ΔM [ppm]	RT [min]	# Missed Cleavages
	High	EPGTWGGTR	1	1	1	Tb927.7.6690		0	0.003	0.3926	1.73518	2	960.445	-8.58384	38.0925	0
Tb11.02.0030	DHC1b dynein heavy chain, putative|Trypanosoma brucei|chr 11|||Manual	1.69535	0.19	1	1	1	1	4307	484.663	6.68311
	A2	Sequence	# PSMs	# Proteins	# Protein Groups	Protein Group Accessions	Modifications	ΔCn	q-Value	PEP	XCorr	Charge	MH+ [Da]	ΔM [ppm]	RT [min]	# Missed Cleavages
	High	DTLEKAQK	1	1	1	Tb11.02.0030		0	0.006	0.402	1.69535	2	932.504	-0.363719	35.2401	1
Tb08.27P2.140	variant surface glycoprotein (VSG, atypical), putative|Trypanosoma brucei|chr 8|||Manual	1.69512	2.07	1	1	1	1	531	57.4766	7.07861
	A2	Sequence	# PSMs	# Proteins	# Protein Groups	Protein Group Accessions	Modifications	ΔCn	q-Value	PEP	XCorr	Charge	MH+ [Da]	ΔM [ppm]	RT [min]	# Missed Cleavages
	Medium	AAEALSEQAAK	1	1	1	Tb08.27P2.140		0	0.021	0.4218	1.69512	2	1088.55	-6.18255	48.2792	0
Tb927.8.7590	receptor-type adenylate cyclase GRESAG 4, putative|Trypanosoma brucei|chr 8|||Manual	1.61342	0.63	1	1	1	2	1267	139.436	8.1626
	A2	Sequence	# PSMs	# Proteins	# Protein Groups	Protein Group Accessions	Modifications	ΔCn	q-Value	PEP	XCorr	Charge	MH+ [Da]	ΔM [ppm]	RT [min]	# Missed Cleavages
	Medium	AVSTVLPR	2	1	1	Tb927.8.7590		0	0.026	0.4287	1.61342	2	842.508	-1.18794	49.7761	0
Tb09.160.3470	28G16.50 condensin subunit 1, putative|Trypanosoma brucei|chr 9|||Manual	0	0.64	1	1	1	1	1258	141.021	6.3667
	A2	Sequence	# PSMs	# Proteins	# Protein Groups	Protein Group Accessions	Modifications	ΔCn	q-Value	PEP	XCorr	Charge	MH+ [Da]	ΔM [ppm]	RT [min]	# Missed Cleavages
	High	dSLLLcLR	1	1	1	Tb09.160.3470	N-Term(Acetyl); C6(Carbamidomethyl)	0.0329	0.003	0.3665	1.46792	2	1031.55	-6.36381	48.3198	0
Tb11.01.5860	TCP-1-epsilon t-complex protein 1, epsilon subunit, putative|Trypanosoma brucei|chr 11|||Manual	0	1.49	1	1	1	1	538	59.3433	5.32568
	A2	Sequence	# PSMs	# Proteins	# Protein Groups	Protein Group Accessions	Modifications	ΔCn	q-Value	PEP	XCorr	Charge	MH+ [Da]	ΔM [ppm]	RT [min]	# Missed Cleavages
	Medium	LGTcGTVR	1	1	1	Tb11.01.5860	C4(Carbamidomethyl)	0	0.021	0.4201	1.36292	2	863.44	-0.340759	37.7898	0
Tb927.7.6980	hypothetical protein, conserved|Trypanosoma brucei|chr 7|||Manual	0	0.55	1	1	1	1	1834	194.83	7.43018
	A2	Sequence	# PSMs	# Proteins	# Protein Groups	Protein Group Accessions	Modifications	ΔCn	q-Value	PEP	XCorr	Charge	MH+ [Da]	ΔM [ppm]	RT [min]	# Missed Cleavages
	Medium	SEMEAALAQK	1	1	1	Tb927.7.6980		0	0.027	0.4455	1.54	2	1077.52	-3.36855	43.5027	0
Tb11.01.8330	hypothetical protein, conserved|Trypanosoma brucei|chr 11|||Manual	0	1.46	1	1	1	1	616	66.9472	9.33447
	A2	Sequence	# PSMs	# Proteins	# Protein Groups	Protein Group Accessions	Modifications	ΔCn	q-Value	PEP	XCorr	Charge	MH+ [Da]	ΔM [ppm]	RT [min]	# Missed Cleavages
	Medium	RGPRPmSPK	1	1	1	Tb11.01.8330	M6(Oxidation)	0	0.026	0.4374	1.5305	2	1041.56	-5.71672	43.4677	1
Tb10.70.3720	NADH-dependent fumarate reductase, putative|Trypanosoma brucei|chr 10|||Manual	0	0.81	1	1	1	1	1232	133.444	6.85889
	A2	Sequence	# PSMs	# Proteins	# Protein Groups	Protein Group Accessions	Modifications	ΔCn	q-Value	PEP	XCorr	Charge	MH+ [Da]	ΔM [ppm]	RT [min]	# Missed Cleavages
	Medium	EGRIGGNSAK	1	1	1	Tb10.70.3720		0	0.032	0.4648	1.01665	2	988.509	-7.79489	49.8882	1
Tb927.5.1680	hypothetical protein, conserved|Trypanosoma brucei|chr 5|||Manual	0	0.46	1	1	1	1	1751	194.573	6.66846
	A2	Sequence	# PSMs	# Proteins	# Protein Groups	Protein Group Accessions	Modifications	ΔCn	q-Value	PEP	XCorr	Charge	MH+ [Da]	ΔM [ppm]	RT [min]	# Missed Cleavages
	Medium	gAQATVER	1	1	1	Tb927.5.1680	N-Term(Acetyl)	0	0.046	0.4936	0.931542	2	873.444	1.15948	40.7297	0
Tb927.8.5850	hypothetical protein, conserved|Trypanosoma brucei|chr 8|||Manual	0	0.21	1	1	1	1	4204	466.786	7.1958
	A2	Sequence	# PSMs	# Proteins	# Protein Groups	Protein Group Accessions	Modifications	ΔCn	q-Value	PEP	XCorr	Charge	MH+ [Da]	ΔM [ppm]	RT [min]	# Missed Cleavages
	Medium	VPSGLAAKK	1	1	1	Tb927.8.5850		0	0.046	0.491	0.922733	2	870.541	0.0434019	51.7579	1
Tb927.8.5410	hypothetical protein, conserved|Trypanosoma brucei|chr 8|||Manual	0	1.43	1	1	1	1	628	70.8555	6.49365
	A2	Sequence	# PSMs	# Proteins	# Protein Groups	Protein Group Accessions	Modifications	ΔCn	q-Value	PEP	XCorr	Charge	MH+ [Da]	ΔM [ppm]	RT [min]	# Missed Cleavages
	Medium	LGVSLAcGR	1	1	1	Tb927.8.5410	C7(Carbamidomethyl)	0	0.046	0.4793	1.36956	2	932.497	-0.837726	48.847	0
Tb10.61.0840	ABC transporter, putative|Trypanosoma brucei|chr 10|||Manual	0	1.66	1	1	1	1	602	67.4801	6.18896
	A2	Sequence	# PSMs	# Proteins	# Protein Groups	Protein Group Accessions	Modifications	ΔCn	q-Value	PEP	XCorr	Charge	MH+ [Da]	ΔM [ppm]	RT [min]	# Missed Cleavages
	High	DGVSDILVEK	1	1	1	Tb10.61.0840		0	0	0.2062	1.59753	2	1074.57	0.118552	54.3513	0
Tb10.26.0630	hypothetical protein, conserved|Trypanosoma brucei|chr 10|||Manual	0	0.51	1	1	1	1	1386	155.63	5.93506
	A2	Sequence	# PSMs	# Proteins	# Protein Groups	Protein Group Accessions	Modifications	ΔCn	q-Value	PEP	XCorr	Charge	MH+ [Da]	ΔM [ppm]	RT [min]	# Missed Cleavages
	Medium	KDEAIKR	1	1	1	Tb10.26.0630		0	0.046	0.4784	1.40349	2	859.499	-0.379434	34.3337	2
Tb11.02.5020	seryl-tRNA synthetase, putative|Trypanosoma brucei|chr 11|||Manual	0	2.09	1	1	1	1	479	53.8228	5.98584
	A2	Sequence	# PSMs	# Proteins	# Protein Groups	Protein Group Accessions	Modifications	ΔCn	q-Value	PEP	XCorr	Charge	MH+ [Da]	ΔM [ppm]	RT [min]	# Missed Cleavages
	High	IEQFVVcSPR	1	1	1	Tb11.02.5020	C7(Carbamidomethyl)	0	0.003	0.3681	1.38794	2	1234.62	-7.51417	50.4585	0
Tb927.3.190	variant surface glycoprotein (VSG), putative|Trypanosoma brucei|chr 3|||Manual	0	2.24	1	1	1	1	490	51.3521	6.56592
	A2	Sequence	# PSMs	# Proteins	# Protein Groups	Protein Group Accessions	Modifications	ΔCn	q-Value	PEP	XCorr	Charge	MH+ [Da]	ΔM [ppm]	RT [min]	# Missed Cleavages
	Medium	eGVKVEENEGK	1	1	1	Tb927.3.190	N-Term(Acetyl)	0	0.046	0.4811	1.50063	2	1259.6	-9.27061	49.3651	1
Tb927.3.5170	hypothetical protein, conserved|Trypanosoma brucei|chr 3|||Manual	0	1.64	1	1	1	1	427	45.8389	6.12549
	A2	Sequence	# PSMs	# Proteins	# Protein Groups	Protein Group Accessions	Modifications	ΔCn	q-Value	PEP	XCorr	Charge	MH+ [Da]	ΔM [ppm]	RT [min]	# Missed Cleavages
	Medium	ALLEGLR	1	1	1	Tb927.3.5170		0	0.035	0.467	1.57087	2	771.472	-0.268017	53.8292	0
Tb10.61.2360	hypothetical protein, conserved|Trypanosoma brucei|chr 10|||Manual	0	3.5	1	1	1	1	1113	125.188	7.34229
	A2	Sequence	# PSMs	# Proteins	# Protein Groups	Protein Group Accessions	Modifications	ΔCn	q-Value	PEP	XCorr	Charge	MH+ [Da]	ΔM [ppm]	RT [min]	# Missed Cleavages
	Medium	rLLPLNSAYISDSGLQVIIGFLLVIVPVLFILVTsmEGR	1	1	1	Tb10.61.2360	N-Term(Acetyl); S35(Phospho); M36(Oxidation)	0	0.046	0.5013	1.71865	6	4394.42	-0.164326	68.0113	1
Tb927.7.6310	PLK polo-like protein kinase|Trypanosoma brucei|chr 7|||Manual	0	1.69	1	1	1	1	768	86.9424	9.11475
	A2	Sequence	# PSMs	# Proteins	# Protein Groups	Protein Group Accessions	Modifications	ΔCn	q-Value	PEP	XCorr	Charge	MH+ [Da]	ΔM [ppm]	RT [min]	# Missed Cleavages
	High	VtmSLSSVAtRsR	1	1	1	Tb927.7.6310	T2(Phospho); M3(Oxidation); T10(Phospho); S12(Phospho)	0	0.003	0.3364	1.11987	2	1650.63	-6.48697	56.7249	1
Tb10.389.1770	hypothetical protein, conserved|Trypanosoma brucei|chr 10|||Manual	0	2.9	1	1	1	1	379	41.5526	6.3667
	A2	Sequence	# PSMs	# Proteins	# Protein Groups	Protein Group Accessions	Modifications	ΔCn	q-Value	PEP	XCorr	Charge	MH+ [Da]	ΔM [ppm]	RT [min]	# Missed Cleavages
	Medium	VAKGSGSSVPR	1	1	1	Tb10.389.1770		0	0.046	0.4941	1.53462	2	1044.57	-8.23188	48.2906	1
